# Could a female athlete run a 4-minute mile with improved aerodynamic drafting?

**DOI:** 10.1101/2024.08.15.608172

**Authors:** Edson Soares da Silva, Wouter Hoogkamer, Shalaya Kipp, Rodger Kram

**Author notes:** Corresponding Author: Rodger Kram, Integrative Locomotion Lab, University of Colorado, Boulder, United States of America.

## Abstract

In 2023, Faith Kipyegon set the female world record for running one mile (4:07.64). Here, we quantitively explore if improved aerodynamic drafting could allow her to run just 3.19% faster and thus break the 4-minute mile barrier. Drafting involves other athletes (pacers) running in formation around a designated athlete to reduce the aerodynamic drag force acting on the designated runner. Drafting allows the designated athlete to run faster at the same rate of metabolic energy consumption. Our overall approach was to estimate Kipyegon’s metabolic energy consumption during her mile world record performance. Then, we used empirically established relationships between horizontal resistive force, running velocity and metabolic power to estimate how much faster she could run at the same metabolic power if the aerodynamic force was reduced via drafting. Our calculations suggest that Kipyegon could run ∼3:59.37 with drafting provided by one pacer in front and one in back who change out with two other pacers at 800 m.
