## Supplementary material for "Could a female athlete run a 4-minute mile with improved aerodynamic drafting?": Female 4 min mile spreadsheet

### Sheet: calculation
How much can drafting improve mile running performance?	Only cells with this background color can be changed by user
Body mass	42	kg		Improved Mile Time
Body weight (BW)	412.02	N		00:04:03.610000
Height	157	cm
Surface area	1.37491	m²
Frontal area	0.365726	m²
Air density	1.14575	kg/m3
Coefficient of drag	0.9
da Silva et al. coefficient	6.13	%/BW
Monaco Record Race	00:04:07.640000	min:sec
	247.64	sec
Time for Lap 1 (0 - 409.344 m)	62.6	sec
Time for Lap 2 (409.344 - 809.344 m)	62	sec
Time for Lap 3 (809.344 - 1209.344 m)	62.2	sec
Time for Lap 4 (1209.344 - 1609.344 m)	60.84	sec
Distance for Lap 1 (0 - 409.344 m)	409.344	m
Distance for Lap 2 (409.344 - 809.344 m)	400	m
Distance for Lap 3 (809.344 - 1209.344 m)	400	m
Distance for Lap 4 (1209.344 - 1609.344 m)	400	m
Velocity for Lap 1 (0 - 409.344 m)	6.53904	m/s
Velocity for Lap 2 (409.344 - 809.344 m)	6.45161	m/s
Velocity for Lap 3 (809.344 - 1209.344 m)	6.43087	m/s
Velocity for Lap 4 (1209.344 - 1609.344 m)	6.57462	m/s
Step 1 - Enter Drafting effectiveness value
Drag force in Monaco 2023	LAP 1	LAP 2	LAP 3	LAP 4
Estimated drafting effectiveness in Monaco	22	30	8	0	%
Drag force no drafting	8.06282	7.84865	7.79826	8.1508	N
Drag force Monaco	6.289	5.49406	7.1744	8.1508	N
Drag force Monaco	1.52638	1.33344	1.74127	1.97825	%BW
Metabolic cost of drag force (% of total metabolic power)	9.35672	8.17401	10.674	12.1267	%
Step 2 - Enter Improved Drafting effectiveness value
Improved Drafting effects	LAP 1	LAP 2	LAP 3	LAP 4
Improved Drafting effectiveness	39.5	39.5	39.5	39.5	%
Drag force with improved drafting	4.878	4.74844	4.71795	4.93123	N
Drag force with improved drafting	1.18392	1.15248	1.14508	1.19684	%BW
Reduction in drag force due to drafting	1.41099	0.745622	2.45645	3.21957	N
Reduction in drag force due to drafting	0.342457	0.180967	0.596197	0.78141	%BW
Reduction in metabolic power due to drafting	2.09926	1.10933	3.65469	4.79004	%
Step 3 - Outcomes
Metabolic cost prediction	LAP 1	LAP 2	LAP 3	LAP 4
% Metabolic cost due to drag force in Monaco	9.35672	8.17401	10.674	12.1267	%
Estimated Monaco Metabolic power (curvilinear)	34.8038	33.6878	34.2883	36.0003	W/kg
% Metabolic cost due to drag force with improved drafting	7.25745	7.06468	7.01932	7.33665	%
Metabolic power with improved drafting	34.8038	33.6878	34.2883	36.0003	W/kg
Velocity with improved drafting	6.6177	6.49302	6.56609	6.75326	m/s
New time	61.8559	61.6047	60.9191	59.2306	sec
Time saving	0.744056	0.395347	1.2809	1.60936	sec
Full mile time	243.61				sec
Full mile time	00:04:03.610000				min:sec
Step 4 - Solve quadratic for velocities 1 and 2
New velocity	LAP 1	LAP 2	LAP 3	LAP 4
a	0.635929	0.634787	0.634518	0.636399
b	0.127207	0.126979	0.126925	0.127301
c	-28.6917	-27.5866	-28.1897	-29.8837
discriminant	72.9997	70.0625	71.5634	76.0879
velocity 1 (m/s)	6.6177	6.49302	6.56609	6.75326
velocity 2 (m/s)	-6.81773	-6.69305	-6.76612	-6.95329

### Sheet: data
0	0
0.01	1
0.02	2
0.03	3
0.04	4
0.05	5
0.06	6
0.07	7
0.08	8
0.09	9
0.1	10
0.11	11
0.12	12
0.13	13
0.14	14
0.15	15
0.16	16
0.17	17
0.18	18
0.19	19
0.2	20
0.21	21
0.22	22
0.23	23
0.24	24
0.25	25
0.26	26
0.27	27
0.28	28
0.29	29
0.3	30
0.31	31
0.32	32
0.33	33
0.34	34
0.35	35
0.36	36
0.37	37
0.38	38
0.39	39
0.4	40
0.41	41
0.42	42
0.43	43
0.44	44
0.45	45
0.46	46
0.47	47
0.48	48
0.49	49
0.5	50
0.51	51
0.52	52
0.53	53
0.54	54
0.55	55
0.56	56
0.57	57
0.58	58
0.59	59
0.6	60
0.61	61
0.62	62
0.63	63
0.64	64
0.65	65
0.66	66
0.67	67
0.68	68
0.69	69
0.7	70
0.71	71
0.72	72
0.73	73
0.74	74
0.75	75
0.76	76
0.77	77
0.78	78
0.79	79
0.8	80
0.81	81
0.82	82
0.83	83
0.84	84
0.85	85
0.86	86
0.87	87
0.88	88
0.89	89
0.9	90
0.91	91
0.92	92
0.93	93
0.94	94
0.95	95
0.96	96
0.97	97
0.98	98
0.99	99
1	100

### Sheet: WR
distance	time (s)
100	15.5
200	31.6
300	46.9
400	62.6
500	78.1
600	93.5
700	109.1
800	124.6
900	140.1
1000	155.6
1100	171.2
1200	186.8
1300	201.9
1400	216.7
1500	231.5
1600	246.3
0.344	247.6
